# A particle size threshold governs diffusion and segregation of PAR-3 during cell polarization

**DOI:** 10.1101/2021.06.07.447386

**Authors:** Yiran Chang, Daniel J. Dickinson

## Abstract

Regulation of subcellular components’ localization and motion is a critical theme in cell biology. Cells use the actomyosin cortex to regulate protein distribution on the plasma membrane, but the interplay between membrane binding, cortical movements and protein distribution remains poorly understood. In a polarizing one-cell stage *Caenorhabditis elegans* embryo, actomyosin flows transport PAR protein complexes into an anterior cortical domain to establish the anterior-posterior axis of the animal. Oligomerization of a key scaffold protein, PAR-3, is required for aPAR cortical localization and segregation. Although PAR-3 oligomerization is essential for polarization, it remains unclear how oligomer size contributes to aPAR segregation because PAR-3 oligomers are a heterogeneous population of many different sizes. To address this question, we engineered PAR-3 to defined sizes. We report that PAR-3 trimers are necessary and sufficient for PAR-3 function during polarization and later embryo development, while larger PAR-3 clusters are dispensable. Quantitative analysis of PAR-3 diffusion showed that PAR-3 clusters with three or more subunits are transported by frictional drag and experience extensive collisions with the actomyosin cortex. Our study provides a quantitative model for size-dependent protein transportation of membrane proteins by cortical flow.
