## Supplementary material for "A particle size threshold governs diffusion and segregation of PAR-3 during cell polarization": Key Resource Table

### Sheet: antibodies
REAGENT or RESOURCE	SOURCE	IDENTIFIER
Antibodies
Rabbit anti-HaloTag pAb	Promega	Cat# G9281; RRID:AB_713650
Anti-mNeonGreen nAb	Allele Biothechnology	Cat# ABP-NAB-MNGAB; RRID: AB_2629489
Chemicals
JF585	Laboratory of Luke D. Lavis	Grimm 2017,Grimm 2015,Grimm 2016
JF646	Laboratory of Luke D. Lavis	Grimm 2017,Grimm 2015,Grimm 2016
DMSO	Sigma	D2650-5X5ML
Genetic Fragments
GFP nano body	add gene	89367
6HNL	PDB	6HNL
6O2D	PDB	6O2D
8KY8	PDB	8KY8
3HON	PDB	3HON
3XF6	PDB	3XF6
6GWK	PDB	6GWK
3ZQM	PDB	3ZQM
5LFJ	PDB	5LFJ
3H5L	Huang et al., 2014	3H5L_2_mini
HOTag3	Thomson et al., 2014	HOTag3
H protein	Sun et al., 2014	H protein
Yrb-1	Parsons et al., 2002	Yrb-1
AraD	Luo et al., 2001	AraD
Experimental Models: Organisms/Strains
C. elegans wild-type strain	Caenorhabditis Genetics Center	N2
C.elegans transgenic strain expressing GFP::UTRO Genotype: xsSi3 [GFP::utrophin + Cbr-unc-119(+)]	Tse et al., 2012	MG589
C. elegans trains with endogenously tagged NMY-2::mKate2 Genotype: nmy-2(cp69[nmy-2::mkate2 + LoxP]) I	Dickinson et al., 2017	LP256
C.elegans strain with endogenously tagged mNG::PAR-3 Genotype: par-3(cp54[mNeonGreen::3xFlag::par-3]) III	Dickinson et al., 2017	LP242
C.elegans strain with endogenously tagged mSc::PAR-3 and transgenenic GFP::UTRO Genotype: par-3(djd18[EYFP-C1dPi::par-3]) III ; xsSi3 [GFP::utrophin + Cbr-unc-119(+)] II	this study	UTX136
C.elegans strain withendogenously tagged NMY-2::mKate and mNG::PAR-3 Genotype: nmy-2(cp52[nmy-2::mkate2 + LoxP unc-119(+) LoxP]) I; par-3(cp54[mNeonGreen::3xFlag::par-3]) III	this study	LP636
C.elegans strain withendogenously tagged Halo::PAR-3 par-3(cp323[HaloTag-GLO^PAR-3]) III	Dickinson et al., 2017	LP621
C.elegans transgenic strain expressing GFPnAb::HaloTag Genotypes: djdIs19 [Psun-1::GFPnb::HALO::3xFlag + SEC] II	this study	UTX44
C.elegans transgenic strain expressing nAb::HaloTag::6mer(HOTag3) Genotype:djdIs7 [Psun-1::GFPnb::HALO::3xFlag::HexamerD + SEC] II	this study	UTX17
C.elegans transgenic strain expressing nAb::HaloTag::3mer(3H5L_2_mini) Genotype: djdIs11 [Piffb-1::GFPnb::HALO::3xFlag::TrimerD + SEC] II	this study	UTX21
C.elegans transgenic strain expressing nAb::HaloTag::10mer(H protein) Genotype: djdIs15 [Piffb-1::GFPnb::HALO::3xFlag::DecamerD + SEC] II	this study	UTX25
C.elegans strain withendogenously tagged YFP::PAR-3 Genotype: par-3(djd18[EYFP-C1dPi::par-3]) III	this study	UTX52
C. elegans strain with RRKEEE mutations and an N-terminal YFP in endogenous par-3 Genotype: par-3(djd5 [EYFP-C1dPi::PAR-3(RRKEEE)]) III	this study	UTX30
C.elegans transgenic strain expressing mNG::6HNL Genotype: djdIs22 [Pmex5::mNG::3XFLAG::6HNLdimer] II	this study	UTX66
C.elegans transgenic strain expressing mNG::3HON Genotype: djdIs24 [Pmex5::mNG::3XFLAG::3HON3mer] II	this study	UTX68
C.elegans transgenic strain expressing mNG::2XF6 Genotype: djdIs25 [Pmex5::mNG::3XFLAG::2XF6hexamer] II	this study	UTX69
C.elegans transgenic strain expressing mNG::6GWK Genotype: djdIs27 [Pmex5::mNG::3XFLAG::GWKhexamer] II	this study	UTX71
C.elegans transgenic strain expressing mNG::3ZQM Genotype: djdIs30 [Pmex5::mNG::3XFLAG::3ZQM10mer] II	this study	UTX74
C.elegans transgenic strain expressing mNG::5LFJ Genotype: djdIs32 [Pmex5::mNG::3XFLAG::5LFJ12mer] II	this study	UTX76
C. elegans strain with RRKEEE mutations and an N-terminal YFP in endogenous par-3 and trasgenic nAb::HaloTag::6mer(HOTag3) Genotype: djdIs7 [Psun-1::GFPnb::HALO::3xFlag::HexamerD + SEC] II; par-3(djd6) [EYFP-C1dPi::PAR-3(RRKEEE)] III	this study	UTX47
C. elegans strain with RRKEEE mutations and an N-terminal YFP in endogenous par-3 and trasgenic nAb::Halo Genotype: djdIs21 [Psun-1::GFPnb::HALO::3xFlag + SEC] II; par-3(djd6 [EYFP-C1dPi::PAR-3(RRKEEE)]) III	this study	UTX50
C.elegans transgenic strain expressing nAb::BFP::2mer(6HNL) Genotype: djdIs34 [Psun-1::GFPnb::mTagBFP2::6HNLdimer + SEC] II	this study	UTX86
C.elegans transgenic strain expressing nAb::BFP::3mer(3HON) Genotype: djdIs35 [Psun-1::GFPnb::mTagBFP2::3HONtrimer + SEC] II	this study	UTX88
C.elegans transgenic strain expressing nAb::BFP::4mer(AraD) Genotype:djdIs38 [Psun-1::GFPnb::mTagBFP2::AraD tetramer + SEC] II	this study	UTX92
C.elegans transgenic strain expressing nAb::BFP::4mer(Yrb1) Genotype: djdIs39 [Psun-1::GFPnb::mTagBFP2::Yrb1 tetramer + SEC] II	this study	UTX94
C.elegans transgenic strain expressing nAb::BFP::6mer(6GWK) Genotype: djdIs36 [Psun-1::GFPnb::mTagBFP2::2XF6hexamer + SEC] II	this study	UTX89
C. elegans strain with RRKEEE mutations and an N-terminal YFP in endogenous par-3 and trasgenic nAb::BFP::2mer(6HNL) Genotype: djdIs34 [Psun-1::GFPnb::mTagBFP2::6HNLdimer + SEC] II; par-3(djd6 [EYFP-C1dPi::PAR-3(RRKEEE)]) III	this study	UTX105
C. elegans strain with RRKEEE mutations and an N-terminal YFP in endogenous par-3 and trasgenic nAb::BFP::3mer(3HON) Genotype: djdIs34 [Psun-1::GFPnb::mTagBFP2::3HONtrimer + SEC] II; par-3(djd6 [EYFP-C1dPi::PAR-3(RRKEEE)]) III	this study	UTX80
C. elegans strain with RRKEEE mutations and an N-terminal YFP in endogenous par-3 and trasgenic nAb::BFP::4mer(AraD) Genotype: djdIs38 [Psun-1::GFPnb::mTagBFP2::AraD tetramer + SEC] II; par-3(djd6 [EYFP-C1dPi::PAR-3(RRKEEE)]) III	this study	UTX104
C. elegans strain with RRKEEE mutations and an N-terminal YFP in endogenous par-3 and trasgenic nAb::BFP::4mer(Yrb-1) djdIs34 [Psun-1::GFPnb::mTagBFP2::Yrb1 tetramer + SEC] II; par-3(djd6 [EYFP-C1dPi::PAR-3(RRKEEE)]) III	this study	UTX81
C. elegans strain with RRKEEE mutations and an N-terminal YFP in endogenous par-3 and trasgenic nAb::BFP::6mer(6GWK) Genotype: djdIs36 [Psun-1::GFPnb::mTagBFP2::6GWKhexamer + SEC] II; par-3(djd6 [EYFP-C1dPi::PAR-3(RRKEEE)]) III	this study	UTX106
C.elegans transgenic strain expressing LsfGFP::SNAPf Genotype: cpIs95[Pmex-5>sfGFP-GLO::3xFlag::SNAPf + SEC] II	this study	LP566
Software and Algorithms
Utrack	Jaqaman et al., 2008	Version 2.2.0; https://github.com/DanuserLab/u-track
msdanalyzer	Tarantino et al., 2014	https://tinevez.github.io/msdanalyzer/
ezyfit	MATLAB File Exchange	Version 2.53; http://www.fast.u-psud.fr/ezyfit
getClustersize	This paper	https://github.com/IvyChang1994/getClusterSize.git
PIVLab	Thielicke et al., 2014	Version 2.50; http://pivlab.blogspot.com

### Sheet: chemicals
reagents/resource	Source	identifier
JF585	Laboratory of Luke D. Lavis	Grimm 2017,Grimm 2015,Grimm 2016
JF646	Laboratory of Luke D. Lavis	Grimm 2017,Grimm 2015,Grimm 2016
DMSO	Sigma	D2650-5X5ML

### Sheet: Genetic Fragments
	Source	Identifier
GFPnb	add gene	89367
6HNL	PDB	6HNL
6O2D	PDB	6O2D
8KY8	PDB	8KY8
3HON	PDB	3HON
3XF6	PDB	3XF6
6GWK	PDB	6GWK
3ZQM	PDB	3ZQM
5LFJ	PDB	5LFJ
3H5L	Huang et al., 2014	3H5L_2_mini
HOTag3	Thomson et al., 2014	HOTag3
H protein	Sun et al., 2014	H protein
Yrb-1	Parsons et al., 2002	Yrb-1
AraD	Luo et al., 2001	AraD

### Sheet: strains
reagents/resource	Source	Identifier
C. elegans wild-type strain	Caenorhabditis Genetics Center	N2
C.elegans transgenic strain expressing GFP::UTRO Genotype: xsSi3 [GFP::utrophin + Cbr-unc-119(+)]	Tse et al., 2012	MG589
C. elegans trains with endogenously tagged NMY-2::mKate2 Genotype: nmy-2(cp69[nmy-2::mkate2 + LoxP]) I	Dickinson et al., 2017	LP256
C.elegans strain with endogenously tagged mNG::PAR-3 Genotype: par-3(cp54[mNeonGreen::3xFlag::par-3]) III	Dickinson et al., 2017	LP242
C.elegans strain with endogenously tagged mSc::PAR-3 and transgenenic GFP::UTRO Genotype: par-3(djd18[EYFP-C1dPi::par-3]) III ; xsSi3 [GFP::utrophin + Cbr-unc-119(+)] II	this study	UTX136
C.elegans strain withendogenously tagged NMY-2::mKate and mNG::PAR-3 Genotype: nmy-2(cp52[nmy-2::mkate2 + LoxP unc-119(+) LoxP]) I; par-3(cp54[mNeonGreen::3xFlag::par-3]) III	this study	LP636
C.elegans strain withendogenously tagged Halo::PAR-3 par-3(cp323[HaloTag-GLO^PAR-3]) III	Dickinson et al., 2017	LP621
C.elegans transgenic strain expressing GFPnAb::HaloTag Genotypes: djdIs19 [Psun-1::GFPnb::HALO::3xFlag + SEC] II	this study	UTX44
C.elegans transgenic strain expressing nAb::HaloTag::6mer(HOTag3) Genotype:djdIs7 [Psun-1::GFPnb::HALO::3xFlag::HexamerD + SEC] II	this study	UTX17
C.elegans transgenic strain expressing nAb::HaloTag::3mer(3H5L_2_mini) Genotype: djdIs11 [Piffb-1::GFPnb::HALO::3xFlag::TrimerD + SEC] II	this study	UTX21
C.elegans transgenic strain expressing nAb::HaloTag::10mer(H protein) Genotype: djdIs15 [Piffb-1::GFPnb::HALO::3xFlag::DecamerD + SEC] II	this study	UTX25
C.elegans strain withendogenously tagged YFP::PAR-3 Genotype: par-3(djd18[EYFP-C1dPi::par-3]) III	this study	UTX52
C. elegans strain with RRKEEE mutations and an N-terminal YFP in endogenous par-3 Genotype: par-3(djd5 [EYFP-C1dPi::PAR-3(RRKEEE)]) III	this study	UTX30
C.elegans transgenic strain expressing mNG::6HNL Genotype: djdIs22 [Pmex5::mNG::3XFLAG::6HNLdimer] II	this study	UTX66
C.elegans transgenic strain expressing mNG::3HON Genotype: djdIs24 [Pmex5::mNG::3XFLAG::3HON3mer] II	this study	UTX68
C.elegans transgenic strain expressing mNG::2XF6 Genotype: djdIs25 [Pmex5::mNG::3XFLAG::2XF6hexamer] II	this study	UTX69
C.elegans transgenic strain expressing mNG::6GWK Genotype: djdIs27 [Pmex5::mNG::3XFLAG::GWKhexamer] II	this study	UTX71
C.elegans transgenic strain expressing mNG::3ZQM Genotype: djdIs30 [Pmex5::mNG::3XFLAG::3ZQM10mer] II	this study	UTX74
C.elegans transgenic strain expressing mNG::5LFJ Genotype: djdIs32 [Pmex5::mNG::3XFLAG::5LFJ12mer] II	this study	UTX76
C. elegans strain with RRKEEE mutations and an N-terminal YFP in endogenous par-3 and trasgenic nAb::HaloTag::6mer(HOTag3) Genotype: djdIs7 [Psun-1::GFPnb::HALO::3xFlag::HexamerD + SEC] II; par-3(djd6) [EYFP-C1dPi::PAR-3(RRKEEE)] III	this study	UTX47
C. elegans strain with RRKEEE mutations and an N-terminal YFP in endogenous par-3 and trasgenic nAb::Halo Genotype: djdIs21 [Psun-1::GFPnb::HALO::3xFlag + SEC] II; par-3(djd6 [EYFP-C1dPi::PAR-3(RRKEEE)]) III	this study	UTX50
C.elegans transgenic strain expressing nAb::BFP::2mer(6HNL) Genotype: djdIs34 [Psun-1::GFPnb::mTagBFP2::6HNLdimer + SEC] II	this study	UTX86
C.elegans transgenic strain expressing nAb::BFP::3mer(3HON) Genotype: djdIs35 [Psun-1::GFPnb::mTagBFP2::3HONtrimer + SEC] II	this study	UTX88
C.elegans transgenic strain expressing nAb::BFP::4mer(AraD) Genotype:djdIs38 [Psun-1::GFPnb::mTagBFP2::AraD tetramer + SEC] II	this study	UTX92
C.elegans transgenic strain expressing nAb::BFP::4mer(Yrb1) Genotype: djdIs39 [Psun-1::GFPnb::mTagBFP2::Yrb1 tetramer + SEC] II	this study	UTX94
C.elegans transgenic strain expressing nAb::BFP::6mer(6GWK) Genotype: djdIs36 [Psun-1::GFPnb::mTagBFP2::2XF6hexamer + SEC] II	this study	UTX89
C. elegans strain with RRKEEE mutations and an N-terminal YFP in endogenous par-3 and trasgenic nAb::BFP::2mer(6HNL) Genotype: djdIs34 [Psun-1::GFPnb::mTagBFP2::6HNLdimer + SEC] II; par-3(djd6 [EYFP-C1dPi::PAR-3(RRKEEE)]) III	this study	UTX105
C. elegans strain with RRKEEE mutations and an N-terminal YFP in endogenous par-3 and trasgenic nAb::BFP::3mer(3HON) Genotype: djdIs34 [Psun-1::GFPnb::mTagBFP2::3HONtrimer + SEC] II; par-3(djd6 [EYFP-C1dPi::PAR-3(RRKEEE)]) III	this study	UTX80
C. elegans strain with RRKEEE mutations and an N-terminal YFP in endogenous par-3 and trasgenic nAb::BFP::4mer(AraD) Genotype: djdIs38 [Psun-1::GFPnb::mTagBFP2::AraD tetramer + SEC] II; par-3(djd6 [EYFP-C1dPi::PAR-3(RRKEEE)]) III	this study	UTX104
C. elegans strain with RRKEEE mutations and an N-terminal YFP in endogenous par-3 and trasgenic nAb::BFP::4mer(Yrb-1) djdIs34 [Psun-1::GFPnb::mTagBFP2::Yrb1 tetramer + SEC] II; par-3(djd6 [EYFP-C1dPi::PAR-3(RRKEEE)]) III	this study	UTX81
C. elegans strain with RRKEEE mutations and an N-terminal YFP in endogenous par-3 and trasgenic nAb::BFP::6mer(6GWK) Genotype: djdIs36 [Psun-1::GFPnb::mTagBFP2::6GWKhexamer + SEC] II; par-3(djd6 [EYFP-C1dPi::PAR-3(RRKEEE)]) III	this study	UTX106
C.elegans transgenic strain expressing LsfGFP::SNAPf Genotype: cpIs95[Pmex-5>sfGFP-GLO::3xFlag::SNAPf + SEC] II	this study	LP566

### Sheet: software
reagents/resource	Source/Lab	link, version
Utrack	Jaqaman et al., 2008	Version 2.2.0; https://github.com/DanuserLab/u-track
msdanalyzer	Tarantino et al., 2014	https://tinevez.github.io/msdanalyzer/
ezyfit	MATLAB File Exchange	Version 2.53; http://www.fast.u-psud.fr/ezyfit
getClustersize	This paper	https://github.com/IvyChang1994/getClusterSize.git
PIVLab	Thielicke et al., 2014	Version 2.50; http://pivlab.blogspot.com
PAR-3 diffusion simulation	This paper	https://github.com/IvyChang1994/Par3-Modeling.git
